# MULTIPLE, REDUNDANT CARBOXYLIC ACID TRANSPORTERS SUPPORT MITOCHONDRIAL METABOLISM IN *PLASMODIUM FALCIPARUM*

**DOI:** 10.1101/2024.11.26.624872

**Authors:** Krithika Rajaram, Gabriel W. Rangel, Justin T. Munro, Sethu C. Nair, Manuel Llinás, Sean T. Prigge

## Abstract

The mitochondrion of the deadliest human malaria parasite, *Plasmodium falciparum,* is an essential source of cellular acetyl-CoA during the asexual blood-stage of the parasite life cycle. Blocking mitochondrial acetyl-CoA synthesis leads to a hypoacetylated proteome and parasite death. We previously determined that mitochondrial acetyl-CoA is primarily synthesized from glucose-derived pyruvate by α-ketoacid dehydrogenases. Here, we asked if inhibiting the import of glycolytic pyruvate across the mitochondrial inner membrane would affect acetyl-CoA production and, thus, could be a potential target for antimalarial drug development. We selected the two predicted mitochondrial pyruvate carrier proteins (*Pf*MPC1 and *Pf*MPC2) for genetic knockout and isotopic metabolite tracing via HPLC-MS metabolomic analysis. Surprisingly, we observed that asexual blood-stage parasites could survive the loss of either or both *Pf*MPCs with only minor growth defects, despite a substantial reduction in the amount of glucose-derived isotopic labelling into acetyl-CoA. Furthermore, genetic deletion of two additional mitochondrial carboxylic acid transporters – DTC (di/tricarboxylic acid carrier) and YHM2 (a putative citrate/α-ketoglutarate carrier protein) – only mildly affected asexual blood-stage replication, even in the context of *Pf*MPC deficiency. Although we observed no added impact on the incorporation of glucose carbon into acetyl-CoA in these quadruple knockout mutants, we noted a large decrease in glutamine-derived label in tricarboxylic acid cycle metabolites, suggesting that DTC and YHM2 both import glutamine derivatives into the mitochondrion. Altogether, our results expose redundant routes used to fuel the blood-stage malaria parasite mitochondrion with imported carbon from two major sources – glucose and glutamine.

**SIGNIFICANCE:** The mitochondrion of malaria parasites generates key molecules, such as acetyl-CoA, that are required for numerous cellular processes. To support mitochondrial biosynthetic pathways, the parasites must transport carbon sources into this organelle. By studying how the mitochondrion obtains pyruvate, a molecule derived from glucose, we have uncovered redundant carbon transport systems that ensure parasite survival in red blood cells. This metabolic redundancy poses a challenge for drug development, as it enables the parasite to adapt and survive by relying on alternative pathways when one is disrupted.
