## Supplemental File 2 for "MULTIPLE, REDUNDANT CARBOXYLIC ACID TRANSPORTERS SUPPORT MITOCHONDRIAL METABOLISM IN *PLASMODIUM FALCIPARUM*"

### Sheet: Legend
MULTIPLE, REDUNDANT CARBOXYLIC ACID TRANSPORTERS SUPPORT MITOCHONDRIAL METABOLISM IN PLASMODIUM FALCIPARUM
Krithika Rajaram1,2*, Gabriel W. Rangel3,4*, Justin T. Munro4,5, Sethu C. Nair1, Manuel Llinás3,4,5#, Sean T. Prigge1#
1 Department of Molecular Microbiology and Immunology, Bloomberg School of Public Health, Johns Hopkins University, Baltimore, MD 21205
2 Present address: Department of Microbiology, The Ohio State University, Columbus, OH 43210
3Department of Biochemistry and Molecular Biology, Pennsylvania State University, University Park, PA 16802
4 Huck Center for Malaria Research, Pennsylvania State University, University Park, PA 16802
5 Department of Chemistry, Pennsylvania State University, University Park, PA 16802
*Equal Contribution
#Corresponding Authors
Mass Spectrometry Average Relative Isotopic Fractions of Select Metabolites
Spreadsheet Columns	Parasite Lines	Labeled Carbon Source
C	∆4 [∆MPC1; ∆MPC2; ∆DTC; ∆YHM2]	13C5-glutamine
D	∆3 [∆MPC1; ∆MPC2; ∆DTC]	13C5-glutamine
E	∆2 [∆MPC1; ∆MPC2]	13C5-glutamine
F	Parental [NF54-attB]	13C5-glutamine
G	N/A	N/A
H	∆4 [∆MPC1; ∆MPC2; ∆DTC; ∆YHM2]	13C6-glucose
I	∆3 [∆MPC1; ∆MPC2; ∆DTC]	13C6-glucose
J	∆2 [∆MPC1; ∆MPC2]	13C6-glucose
K	Parental [NF54-attB]	13C6-glucose

### Sheet: Average Isotope Fractions
	Isotope	∆4 (Glut)	∆3 (Glut)	∆2 (Glut)	Parent (Glut)		∆4 (Gluc)	∆3 (Gluc)	∆2 (Gluc)	Parent (Gluc)
Hexose Phosphate	M+0	0.93519	0.904925	0.932294	0.919076		0.0777694	0.0937927	0.0404949	0.0560466
Hexose Phosphate	M+1	0.0612652	0.0590716	0.0619172	0.0601911		0.00571092	0.00583835	0.00317742	0.00360111
Hexose Phosphate	M+2	0	0.0337245	0.00440301	0.0185261		0	0.0293482	0.00325957	0.0187206
Hexose Phosphate	M+3	0.00294268	0.00204665	0.00117761	0.0018997		0.00601641	0.00554381	0.00488542	0.00515291
Hexose Phosphate	M+4	5.5474e-05	0.000178713	0.000183465	0.00017165		0.00359417	0.00269521	0.00440165	0.00374951
Hexose Phosphate	M+5	0.000516145	4.86443e-05	9.99733e-06	0.000124283		0.0488807	0.044065	0.0563201	0.050362
Hexose Phosphate	M+6	3.02553e-05	4.6055e-06	1.47154e-05	1.14151e-05		0.858028	0.818717	0.887461	0.862367
Acetyl CoA	M+0	0.755058	0.767702	0.754994	0.746739		0.691496	0.685694	0.674663	0.496893
Acetyl CoA	M+1	0.197469	0.19709	0.204503	0.196457		0.175259	0.176868	0.178284	0.137068
Acetyl CoA	M+2	0.0474735	0.0352077	0.040503	0.0568033		0.133245	0.137438	0.147053	0.366039
Citrate/Isocitrate	M+0	0.662315	0.87004	0.641536	0.718228		0.49089	0.459191	0.226964	0.232534
Citrate/Isocitrate	M+1	0.0480578	0.0611157	0.045116	0.0493433		0.0537966	0.0382913	0.0244031	0.0268891
Citrate/Isocitrate	M+2	0.0525657	0.011068	0.123107	0.0262273		0.245631	0.319999	0.504322	0.498869
Citrate/Isocitrate	M+3	0.00053631	0.000130783	0.0215817	0.00712246		0.0223767	0.0181599	0.0307878	0.0261232
Citrate/Isocitrate	M+4	0.0272624	0.00628413	0.107083	0.0494204		0.0392624	0.00917729	0.0270977	0.019856
Citrate/Isocitrate	M+5	0.206302	0.0501497	0.0601738	0.148098		0.120164	0.153163	0.183885	0.192517
Citrate/Isocitrate	M+6	0.00296102	0.00121209	0.00140261	0.00156072		0.0278796	0.00201875	0.00253925	0.00321077
a-ketoglutarate	M+0	0.293164	0.372273	0.260753	0.345233		0.943599	0.942327	0.938687	0.906574
a-ketoglutarate	M+1	0.0170888	0.0219616	0.0153188	0.0203097		0.0552567	0.0545444	0.0553671	0.0529111
a-ketoglutarate	M+2	0.000241893	0.0005062	0.000193073	0.0005602		0.00108947	0.00201837	0.00507008	0.0303217
a-ketoglutarate	M+3	0.000248293	0.00075466	0.00102004	0.00310654		1.6553e-05	8.96394e-05	6.12807e-05	0.00100978
a-ketoglutarate	M+4	0.0269687	0.019525	0.0283045	0.022929		2.3446e-06	0.000598204	0.000630307	0.00649994
a-ketoglutarate	M+5	0.662288	0.58498	0.69441	0.607862		3.54416e-05	0.000422291	0.000184699	0.00268312
Succinate	M+0	0.926837	0.733483	0.214024	0.32204		0.709145	0.615709	0.938337	0.874933
Succinate	M+1	0.0456147	0.0353659	0.0101584	0.0150759		0.0347373	0.0298971	0.0460233	0.0422138
Succinate	M+2	0.00121231	0.00153163	0.00164541	0.00516514		0.010956	0.014352	0.00818952	0.0536981
Succinate	M+3	0.000858187	0.00643418	0.02312	0.0192462		0.238492	0.334081	0.0066045	0.0141811
Succinate	M+4	0.0254775	0.223186	0.751052	0.638473		0.0066701	0.00596071	0.000845787	0.0149744
Fumarate	M+0	0.955013	0.937823	0.700516	0.82986		0.704834	0.657716	0.788509	0.729235
Fumarate	M+1	0.0437407	0.0423976	0.0330928	0.0379704		0.0346688	0.0324739	0.0391994	0.0350023
Fumarate	M+2	0.000366923	0.00316673	0.00238947	0.0022926		0.0111651	0.00623598	0.00991174	0.0144277
Fumarate	M+3	0.000215284	0.00146437	0.0278555	0.0125651		0.246157	0.300526	0.160506	0.21787
Fumarate	M+4	0.000663767	0.0151479	0.236146	0.117312		0.00317518	0.00304762	0.00187417	0.00346508
Malate	M+0	0.95777	0.945867	0.817458	0.88776		0.780444	0.737422	0.859177	0.79482
Malate	M+1	0.0408312	0.0426223	0.035254	0.0391745		0.0359973	0.0348385	0.0382042	0.0364883
Malate	M+2	0.000537737	0.000789599	0.00203904	0.00194511		0.00972057	0.0109788	0.007375	0.0145961
Malate	M+3	0.00025261	0.00161755	0.0182381	0.00822871		0.171737	0.214498	0.0942161	0.151993
Malate	M+4	0.000608843	0.00910379	0.127011	0.0628913		0.00210074	0.0022627	0.00102786	0.00210328
N-Acetyl-Glutamate	M+0	0.578988	0.634034	0.493684	0.611757		0.911016	0.900424	0.895994	0.746268
N-Acetyl-Glutamate	M+1	0.0429535	0.0482383	0.0349158	0.0449112		0.0685271	0.0678912	0.0656877	0.0585942
N-Acetyl-Glutamate	M+2	0.000349107	0.00349769	0.00155577	0.0016305		0.0177618	0.0106612	0.0319515	0.176106
N-Acetyl-Glutamate	M+3	0.00174287	0.00788471	0.00463859	0.00736998		0.00141426	0.0120153	0.00495206	0.00740552
N-Acetyl-Glutamate	M+4	0.013774	0.00846744	0.0160893	0.0109988		0.000134112	0.000232418	0.000386663	0.00660946
N-Acetyl-Glutamate	M+5	0.362192	0.297878	0.449117	0.323333		0.0011469	0.00877536	0.00102852	0.00501691
